# Transcriptional profiling reveals running promotes cerebrovascular remodeling in young but not aged mice

**DOI:** 10.1101/574673

**Authors:** Kate E. Foley, Stanley Yang, Leah C. Graham, Gareth R. Howell

## Abstract

**Background:** The incidence of dementia and cognitive decline is increasing with no therapy or cure. One of the reasons treatment remains elusive is because there are various pathologies that contribute to age-related cognitive decline. Specifically, with Alzheimer’s disease, targeting to reduce amyloid beta plaques and phosphorylated tau aggregates in clinical trials has not yielded results to slow symptomology, suggesting a new approach is needed. Interestingly, exercise has been proposed as a potential therapeutic intervention to improve brain health and reduce the risk for dementia, however the benefits throughout aging are not well understood.

**Results:** To better understand the effects of exercise, we preformed transcriptional profiling on young (1-2 months) and midlife (12 months) C57BL/6J (B6) male mice after 12 weeks of voluntary running. Data was compared to age-matched sedentary controls. Interestingly, the midlife running group naturally broke into two cohorts based on distance ran - either running a lot and more intensely (high runners) or running less and less intensely (low runners). Midlife high runners had lower LDL cholesterol as well as lower adiposity (%fat) compared to sedentary, than midlife low runners compared to sedentary suggesting more intense running lowered systemic markers of risk for age-related diseases including dementias. Differential gene analysis of transcriptional profiles generated from the cortex and hippocampus showed thousands of differentially expressed (DE) genes when comparing young runners to sedentary controls. However, only a few hundred genes were DE comparing either midlife high runners or midlife low runners to midlife sedentary controls. This indicates that, in our study, the effects of running are reduced through aging. Gene set enrichment analyses identified enrichment of genes involved in extracellular matrix (ECM), vascular remodeling and angiogenesis in young runners but not midlife runners. These genes are known to be expressed in multiple vascular-related cell types including astrocytes, endothelial cells, pericytes and smooth muscle cells.

**Conclusions:** Taken together these results suggest running may best serve as a preventative measure to reduce risk for cerebrovascular decline. Ultimately, this work shows that exercise may be more effective to prevent dementia if introduced at younger ages.
