## Supplementary material for "Transcriptional profiling reveals running promotes cerebrovascular remodeling in young but not aged mice": Table S5

### Sheet: Sheet1
Feature.ID	FC	logFC_RunLow_vs_Sed	logCPM	PValue	FDR	Chromosome.Name	Gene.Start..bp.	Gene.End..bp.	Strand	Associated.Gene.Name	Description	0533C_cpm	1003C_cpm	0304C_cpm	1990C_cpm	3545C_cpm	5581C_cpm	23886C_cpm	5943C_cpm	6967C_cpm	9555C_cpm	2084C_cpm	2747C_cpm	5915C_cpm	6859C_cpm	7182C_cpm	7383C_cpm	pos.mean	neg.mean
ENSMUSG00000061808	-9.21171	-3.20347	4.7815	2.03328e-89	3.02572e-85	18	20665250	20674324	1	Ttr	transthyretin [Source:MGI Symbol;Acc:MGI:98865]	3.79921	4.08842	10.891	5.55279	3.9134	7.64105	5.83085	3.07523	15.042	3.46886	3.92776	4.61046	45.8923	464.894	3.6593	4.1587	5.98098	55.4559
ENSMUSG00000097582	-269.09	-8.07195	-0.961286	5.6992e-49	4.24049e-45	13	93940990	93943015	-1	Gm26527	predicted gene, 26527 [Source:MGI Symbol;Acc:MGI:5477021]	0	0	0	0	0	0	0	1.31396	1.67133	0.782449	0.476093	3.27992	0	0.775881	1.06148	0	0	0.936111
ENSMUSG00000084111	-21.0902	-4.3985	-0.584693	2.23359e-47	1.10794e-43	5	92140294	92140929	-1	Gm15710	predicted gene 15710 [Source:MGI Symbol;Acc:MGI:3783151]	0	0	0	0.407832	0	0	3.87493	0	1.18689	1.8518	0	1.79467	0.462858	2.46871	0	2.43894	0.067972	1.40788
ENSMUSG00000099122	-117.715	-6.87915	-2.07189	2.26556e-25	8.42844e-22	NA	NA	NA	NA	NA	NA	0	0	0	0	0	0	0	0	0	0	0	1.39242	1.89772	0.705346	0	0	0	0.399548
ENSMUSG00000055694	-3.06194	-1.61445	2.84941	1.95762e-24	5.82626e-21	NA	NA	NA	NA	NA	NA	4.05825	3.47269	3.63893	0	4.8831	0	0	15.7675	8.06601	7.35502	3.35645	0	6.52629	24.7577	15.7266	0	2.6755	8.15555
ENSMUSG00000042607	3.3591	1.74808	-0.349301	8.31472e-19	2.06219e-15	6	5383386	5433022	1	Asb4	ankyrin repeat and SOCS box-containing 4 [Source:MGI Symbol;Acc:MGI:1929751]	1.29519	0.7635	1.26459	0.847036	2.11254	1.42215	0.258329	0.698915	0.411778	0.782449	0.238046	0.0309427	0.347143	0.38794	0.47487	0.0625369	1.28417	0.369295
ENSMUSG00000097542	2.61508	1.38686	0.495064	5.2209e-15	1.10989e-11	14	55864311	55874735	-1	Gm26751	predicted gene, 26751 [Source:MGI Symbol;Acc:MGI:5477245]	1.69813	1.25608	0.541969	3.1058	2.18181	2.55505	0.442849	0.447306	0.508667	0.860694	0.928381	1.48525	0.115714	1.23436	0.642472	0.5941	1.88981	0.725979
ENSMUSG00000087563	-3.714	-1.89298	-0.593144	7.83701e-14	1.45778e-10	2	158610910	158611820	-1	Gm14205	predicted gene 14205 [Source:MGI Symbol;Acc:MGI:3702167]	0.431729	0.640355	0	0	0	0	1.25474	0	0.944667	0.104327	0	2.63013	1.34229	0.105802	0.754206	0	0.178681	0.713616
ENSMUSG00000087412	-3.19374	-1.67525	-0.0804244	1.44009e-12	2.38111e-09	7	93178983	93184176	-1	Gm15501	predicted pseudogene 15501 [Source:MGI Symbol;Acc:MGI:3704296]	0	0	0.671009	0.972523	0	0	0.479754	0	1.09	0	0	0	0	3.20933	0.251402	4.0649	0.273922	0.909538
ENSMUSG00000022949	-2.46031	-1.29884	0.256354	9.5403e-12	1.41969e-08	16	92485736	92541243	1	Clic6	chloride intracellular channel 6 [Source:MGI Symbol;Acc:MGI:2146607]	0.345383	0.467951	0.774241	1.2235	0.484846	0.650815	0.479754	0.391392	0.726667	1.01718	0.714139	0.556968	2.89286	7.08873	0.86594	1.75103	0.657789	1.64847
ENSMUSG00000090667	-2.21886	-1.14982	0.77003	6.77598e-11	9.16667e-08	6	98235708	98342754	-1	Gm765	predicted gene 765 [Source:MGI Symbol;Acc:MGI:2685611]	0.690766	0.935903	1.16136	0.501947	1.73159	1.22932	1.58688	1.95696	0.436	4.06873	2.14242	4.08443	2.29114	2.68032	3.24029	0.5941	1.04181	2.30813
ENSMUSG00000029843	-2.05486	-1.03904	1.41567	2.5666e-10	3.1828e-07	6	35267957	35308131	-1	Slc13a4	solute carrier family 13 (sodium/sulfate symporters), member 4 [Source:MGI Symbol;Acc:MGI:2442367]	0.661984	0.812758	0.361313	0.627434	4.08656	4.33877	0.811891	2.85157	0.484445	6.72906	1.30925	1.45431	12.5203	2.96245	7.20686	0.281416	1.8148	3.66116
ENSMUSG00000051985	-1.82367	-0.866842	5.41467	9.02804e-10	1.03343e-06	1	135953578	136006342	-1	Igfn1	immunoglobulin-like and fibronectin type III domain containing 1 [Source:MGI Symbol;Acc:MGI:3045352]	12.1172	23.4961	21.8594	19.2936	56.9695	58.0912	29.1174	49.9025	19.1598	96.8411	57.6786	92.4876	78.8709	52.4778	89.1918	17.01	31.9712	58.2738
ENSMUSG00000058488	-2.03059	-1.0219	1.19378	1.01752e-09	1.08156e-06	5	150952607	150993817	1	Kl	klotho [Source:MGI Symbol;Acc:MGI:1101771]	0.374165	1.37923	0.696817	1.94505	2.66666	1.85603	1.18093	1.56557	0.920445	2.00829	1.38067	1.91845	3.84172	14.8475	1.75981	0.969322	1.48632	3.03927
ENSMUSG00000079436	-2.62431	-1.39194	-0.967745	7.13939e-09	7.08275e-06	1	87386363	87394729	-1	Kcnj13	potassium inwardly-rectifying channel, subfamily J, member 13 [Source:MGI Symbol;Acc:MGI:3781032]	0.0863458	0.024629	0.103232	0.18823	0.761901	0.626711	0.221425	0.223653	0.145333	0.678122	0.166632	0.092828	1.48114	4.12628	0.78214	0	0.298508	0.791755
ENSMUSG00000010122	-3.02422	-1.59656	-1.14823	1.46075e-08	1.35858e-05	11	61343401	61378345	-1	Slc47a1	solute carrier family 47, member 1 [Source:MGI Symbol;Acc:MGI:1914723]	0	0	0	0	1.21212	0.192834	0	0.279566	0.0726667	0.365143	0.0952185	0.0618853	2.56886	0.0705346	2.34642	0.0625369	0.234158	0.592283
ENSMUSG00000078525	1.89207	0.919963	0.483098	2.22879e-08	1.95097e-05	NA	NA	NA	NA	NA	NA	6.2169	1.92106	4.98095	0.627434	0	0.915962	0	1.14622	0.193778	1.09543	0	3.55841	3.402	3.42093	0.111734	0.187611	2.44372	1.31161
ENSMUSG00000018752	-2.32682	-1.21836	-0.183299	2.5724e-08	2.12666e-05	11	69682577	69696098	-1	Tnfsfm13	tumor necrosis factor (ligand) superfamily, membrane-bound member 13 [Source:MGI Symbol;Acc:MGI:3845075]	0	1.15756	0.541969	0	0.484846	0	0.959507	1.56557	1.38067	0.417306	0.404679	1.54713	0.763715	0	0.754206	0.938053	0.364063	0.873084
ENSMUSG00000024650	-1.91613	-0.938197	1.06732	4.26718e-08	3.3421e-05	19	8617996	8628299	1	Slc22a6	solute carrier family 22 (organic anion transporter), member 6 [Source:MGI Symbol;Acc:MGI:892001]	0.777112	0.738871	0.877474	0.847036	3.32466	2.2899	0.996411	1.92901	0.750889	4.8251	1.5473	1.17582	8.79429	1.44596	5.39118	0.5941	1.47584	2.74501
ENSMUSG00000049233	-1.79526	-0.84419	2.02283	5.15411e-08	3.83492e-05	13	107413865	107414767	-1	Apoo-ps	apolipoprotein O, pseudogene [Source:MGI Symbol;Acc:MGI:3649039]	3.28114	2.33976	3.97444	0	3.63635	2.41043	4.83444	3.74618	5.08667	4.43388	3.83255	1.26865	4.81372	7.05346	3.57549	8.37994	2.60702	4.7025
ENSMUSG00000073719	1.7765	0.829036	1.17677	7.66814e-08	5.43379e-05	NA	NA	NA	NA	NA	NA	1.89961	2.16735	3.76798	5.11359	2.25107	3.80847	1.18093	1.20213	2.49489	0.130408	2.97558	5.0746	1.82829	0	1.31288	1.46962	3.16801	1.76693
ENSMUSG00000078965	-1.98696	-0.990566	0.325518	1.30531e-07	8.82924e-05	11	20335012	20336013	-1	Gm12033	predicted gene 12033 [Source:MGI Symbol;Acc:MGI:3650772]	0.834676	0.49258	1.52267	0	0.207791	0.723128	0.848795	1.09031	1.04156	0.234735	0.97599	0.216599	1.08772	2.89192	3.04476	1.6885	0.630142	1.31209
ENSMUSG00000090234	-1.78194	-0.833448	1.55029	1.86509e-07	0.000120671	NA	NA	NA	NA	NA	NA	0.316601	0	0	0	2.07791	8.12313	6.2368	0	3.85134	0	5.83213	3.77501	5.48486	4.19681	0	2.68909	1.75294	3.2066
ENSMUSG00000066632	-2.85899	-1.5155	-1.16885	2.91273e-07	0.000180601	12	10898566	10900296	-1	Pgk1-rs7	phosphoglycerate kinase-1, related sequence-7 [Source:MGI Symbol;Acc:MGI:97562]	0	0.615726	0	0	0.415583	0	0	0	0.823556	1.04327	0.285656	0	1.782	0	0	0.656637	0.171885	0.459112
ENSMUSG00000022769	1.64045	0.714088	3.12241	3.44472e-07	0.000205044	16	17130138	17132383	-1	Sdf2l1	stromal cell-derived factor 2-like 1 [Source:MGI Symbol;Acc:MGI:2149842]	17.7872	11.3047	9.60059	14.1173	8.38092	6.7974	7.93439	6.87732	9.39823	6.20743	6.49866	5.78628	4.86	6.73606	4.69284	10.0997	11.3314	6.90909
ENSMUSG00000026051	-2.22425	-1.15332	-0.854791	4.75862e-07	0.00026227	1	43730602	43742578	1	1500015O10Rik	RIKEN cDNA 1500015O10 gene [Source:MGI Symbol;Acc:MGI:1926146]	0.489293	0.147774	0.490353	0.0627434	0.623374	0.289251	0.184521	0.279566	0.557112	0.31298	0.190437	0.340369	1.27286	4.02047	0.726272	0.0938053	0.350465	0.797839
ENSMUSG00000041559	-1.72004	-0.782441	2.01424	4.58411e-07	0.00026227	1	134037254	134048277	1	Fmod	fibromodulin [Source:MGI Symbol;Acc:MGI:1328364]	1.2664	1.28071	1.18717	1.2235	6.82248	7.27948	1.66069	4.05371	1.57445	8.42437	2.49949	2.7539	20.088	1.8339	10.0002	0.938053	3.17662	5.38268
ENSMUSG00000097614	-2.20751	-1.14242	-0.925218	6.35891e-07	0.000337953	11	119077573	119081865	1	Gm26508	predicted gene, 26508 [Source:MGI Symbol;Acc:MGI:5477002]	0.74833	0	0.825858	0	0	0	2.43567	0	0	0	0	1.02111	0	1.23436	0	1.93864	0.262365	0.662978
ENSMUSG00000090381	2.07001	1.04964	-0.730509	2.07079e-06	0.0010626	14	24070074	24070637	1	Gm6158	predicted gene 6158 [Source:MGI Symbol;Acc:MGI:3779562]	1.23762	0.788129	0.774241	1.41173	0	0.265147	0.405945	0.475262	0.799334	0.234735	0	0.154713	0	0	0.614538	0.938053	0.746144	0.362258
ENSMUSG00000026628	1.70605	0.770657	0.761067	2.30605e-06	0.00114388	1	191170296	191218039	-1	Atf3	activating transcription factor 3 [Source:MGI Symbol;Acc:MGI:109384]	0.921021	3.2264	1.08394	1.63133	2.42423	3.9531	0.442849	1.23009	1.64711	1.5649	0.690334	0.835452	2.45315	2.08077	1.08941	0.844248	2.20667	1.28783
ENSMUSG00000051354	-2.06665	-1.04729	-0.734501	2.72842e-06	0.00130973	10	26229707	26272172	1	Samd3	sterile alpha motif domain containing 3 [Source:MGI Symbol;Acc:MGI:2685469]	0.172692	0.344806	0.593585	0.156859	0.138528	0.602606	0.258329	0.810741	0.193778	1.01718	0.856967	1.42336	0.763715	0.740614	1.14528	0	0.334846	0.720997
ENSMUSG00000078880	1.60654	0.683956	2.08182	2.82875e-06	0.00131546	2	176613364	176636344	-1	Gm14308	predicted gene 14308 [Source:MGI Symbol;Acc:MGI:3782921]	5.12318	3.94064	6.03908	8.84682	4.39825	2.12117	2.32496	2.62792	2.73711	3.78184	2.14242	2.56824	5.55429	2.68032	5.86605	1.00059	5.07819	3.12837
ENSMUSG00000095648	1.70309	0.768151	0.848873	3.00495e-06	0.00135505	2	176141591	176149825	-1	Gm2004	predicted gene 2004 [Source:MGI Symbol;Acc:MGI:3780174]	1.98595	5.71393	4.10348	1.47447	2.2857	0	1.69759	1.81718	3.10045	0.0260816	1.07121	2.04222	0.0462858	4.16154	0.0558671	1.62596	2.59392	1.56444
ENSMUSG00000040569	-2.37057	-1.24523	-1.32169	3.24067e-06	0.00140682	4	14502430	14621805	-1	Slc26a7	solute carrier family 26, member 7 [Source:MGI Symbol;Acc:MGI:2384791]	0.14391	0.123145	0.025808	0.18823	0.277055	0.506189	0.479754	0.307523	0.169556	0.495551	0.142828	0.123771	1.36543	0.38794	1.31288	0.187611	0.210723	0.497284
ENSMUSG00000098428	1.75575	0.812085	0.357865	3.30883e-06	0.00140682	14	26016431	26025837	1	Gm2260	predicted gene 2260 [Source:MGI Symbol;Acc:MGI:3780429]	0.518075	2.16735	3.17439	0.564691	2.35497	1.7114	2.50948	0.698915	1.526	0.495551	1.40447	0.92828	0.948858	1.26962	0.139668	0.218879	1.74848	1.01397
ENSMUSG00000000303	-2.64684	-1.40427	-1.48958	3.75647e-06	0.00151081	8	106603351	106670246	1	Cdh1	cadherin 1 [Source:MGI Symbol;Acc:MGI:88354]	0	0	0.103232	0.0941151	0.796533	0.144626	0.0369041	0.0838698	0.0726667	0.521633	0.119023	0.402255	1.73572	0.0352673	1.22908	0.0625369	0.189751	0.429895
ENSMUSG00000004951	1.58212	0.661861	2.4436	3.72425e-06	0.00151081	5	135887919	135889563	1	Hspb1	heat shock protein 1 [Source:MGI Symbol;Acc:MGI:96240]	9.35412	6.94538	6.01328	9.16054	6.68395	6.43583	4.35469	5.11606	5.98289	5.65971	3.02319	4.82706	4.09629	3.7736	4.72077	5.3469	7.43219	4.69012
ENSMUSG00000097505	1.67131	0.740976	0.670115	4.19214e-06	0.00164166	6	148988729	148991431	1	Gm26540	predicted gene, 26540 [Source:MGI Symbol;Acc:MGI:5477034]	1.58301	2.80771	0.567777	2.22739	2.94371	4.65212	0.738082	1.20213	1.69556	2.60816	0.714139	1.42336	1.38857	2.85665	1.22908	0.938053	2.46362	1.47938
ENSMUSG00000063626	-1.56185	-0.64326	4.95814	4.88228e-06	0.0018629	8	28646717	29219636	-1	Unc5d	unc-5 netrin receptor D [Source:MGI Symbol;Acc:MGI:2389364]	22.2196	22.0183	27.8469	14.18	29.3678	31.8899	23.3603	39.4468	14.5091	71.9853	32.0172	56.5323	44.55	39.6405	49.3586	12.6325	24.5871	38.4033
ENSMUSG00000045903	-1.54292	-0.625666	5.69168	7.93905e-06	0.00295353	19	4984355	4989971	-1	Npas4	neuronal PAS domain protein 4 [Source:MGI Symbol;Acc:MGI:2664186]	34.2505	36.5741	36.2345	32.9089	62.6144	47.1238	51.1491	61.9239	78.8676	43.8954	132.068	55.9753	33.858	39.0762	78.9682	65.9452	41.6177	64.1727
ENSMUSG00000004328	-1.57769	-0.657816	2.26694	1.22199e-05	0.00432963	7	17031507	17062427	-1	Hif3a	hypoxia inducible factor 3, alpha subunit [Source:MGI Symbol;Acc:MGI:1859778]	3.39627	3.07863	6.50363	1.78819	5.645	3.68795	4.5023	5.53541	3.94822	5.99878	6.47486	8.01415	8.14629	6.84186	7.40239	6.47257	4.01661	6.33368
ENSMUSG00000078502	-1.98515	-0.989245	-0.668471	1.21956e-05	0.00432963	4	145585166	145625345	1	Gm13212	predicted gene 13212 [Source:MGI Symbol;Acc:MGI:3651014]	0.14391	0.270919	0.335505	0.376461	0.623374	0.650815	0.442849	0.307523	0.290667	1.82571	0.547506	1.05205	1.20343	0.52901	1.39668	0.218879	0.400164	0.781431
ENSMUSG00000038550	-1.51809	-0.602254	4.26228	2.02899e-05	0.00702171	3	95878503	95882251	-1	Ciart	circadian associated repressor of transcription [Source:MGI Symbol;Acc:MGI:2684975]	12.2323	16.9448	23.8466	13.8036	11.6709	17.4274	25.8698	19.8492	13.9278	31.5066	25.3995	23.1142	25.8043	21.5131	26.5089	29.5487	15.9876	24.3042
ENSMUSG00000020423	-1.50893	-0.59353	5.25541	2.37914e-05	0.00804636	1	134075170	134079120	-1	Btg2	B cell translocation gene 2, anti-proliferative [Source:MGI Symbol;Acc:MGI:108384]	13.1821	42.756	14.1686	25.2542	69.5755	31.6248	17.1235	54.096	78.4316	26.8641	81.3404	38.5855	62.3006	29.4482	56.6772	48.5599	32.7602	49.3427
ENSMUSG00000096947	1.49496	0.580111	3.72504	2.48659e-05	0.00822287	12	100208988	100209814	-1	Gm26723	predicted gene, 26723 [Source:MGI Symbol;Acc:MGI:5477217]	9.64194	14.4819	7.71661	16.627	23.0302	35.1681	7.63915	7.93967	11.1665	12.1019	10.236	16.3068	9.48858	11.1797	23.6318	9.19292	17.7776	11.8883
ENSMUSG00000092086	-1.96938	-0.977741	-0.624433	2.57941e-05	0.00834441	8	112013433	112015036	-1	Gm6793	predicted gene 6793 [Source:MGI Symbol;Acc:MGI:3643578]	0.316601	0.221661	0.309697	0.0627434	1.07359	0.361564	0.516658	0.643002	0.581334	1.38233	1.0474	0.92828	0.393429	0.52901	0.726272	0.625369	0.390976	0.737308
ENSMUSG00000058905	-1.67141	-0.74107	0.780228	2.85317e-05	0.00903362	5	133475123	133475536	1	Gm10051	predicted pseudogene 10051 [Source:MGI Symbol;Acc:MGI:3641791]	1.09371	1.99495	0.283889	1.2235	1.41991	0.650815	1.84521	1.34192	3.89978	1.48665	0.928381	2.01127	0.833144	3.27986	0.502804	2.50148	1.11113	1.86305
ENSMUSG00000098650	-1.61025	-0.687285	1.46401	3.01862e-05	0.00935835	11	22834744	22982090	-1	Gm28048	predicted gene, 28048 [Source:MGI Symbol;Acc:MGI:5547784]	2.15864	2.68456	0	5.36456	0	0	6.71655	0.978481	0	2.58208	0	6.86927	3.37886	0	1.25701	5.81593	1.7013	2.75982
ENSMUSG00000059824	-1.49535	-0.580486	5.75229	3.20775e-05	0.00974174	7	45705088	45710203	1	Dbp	D site albumin promoter binding protein [Source:MGI Symbol;Acc:MGI:94866]	39.3737	50.1201	64.0814	38.3049	41.108	41.8932	76.8713	59.1562	44.8111	71.5941	75.294	82.06	66.7441	60.9066	68.2137	79.672	45.8135	68.5323
ENSMUSG00000044021	-1.79172	-0.841343	-0.263322	3.30956e-05	0.00984991	15	91838326	91934555	1	Muc19	mucin 19 [Source:MGI Symbol;Acc:MGI:2676278]	0.402947	0.714242	0.541969	0.345089	0.969693	0.578502	0.516658	0.810741	0.314889	2.2691	0.547506	0.773567	1.59686	0.846416	2.17882	0.5941	0.592074	1.04487
ENSMUSG00000032092	-2.22295	-1.15248	-1.26429	4.36122e-05	0.0126704	9	45042425	45054015	1	Mpzl2	myelin protein zero-like 2 [Source:MGI Symbol;Acc:MGI:1289160]	0.201473	0.172403	0	0.18823	0.72727	0.192834	0.0369041	0.335479	0	0.886775	0.142828	0.154713	1.85143	0.0352673	1.34081	0.0938053	0.247035	0.487801
ENSMUSG00000032179	-1.75751	-0.813532	-0.13986	4.42752e-05	0.0126704	9	75775364	75900310	1	Bmp5	bone morphogenetic protein 5 [Source:MGI Symbol;Acc:MGI:88181]	0.690766	0.418693	0.748433	0.470576	0.831165	0.674919	0.553562	1.09031	0.508667	1.64314	0.904576	1.54713	1.52743	1.02275	1.84361	0.469027	0.639092	1.11102
ENSMUSG00000030623	1.59301	0.671757	0.676023	4.63523e-05	0.0127735	7	89510007	89511873	1	Prss23os	protease, serine 23, opposite strand [Source:MGI Symbol;Acc:MGI:1916654]	2.01473	1.3546	3.69055	1.59996	1.90475	0.723128	0.959507	0.615045	0.532889	3.07763	0.642725	1.11394	1.62	0.0705346	1.56428	1.43835	1.88129	1.16349
ENSMUSG00000048489	1.5664	0.64745	1.0505	4.63278e-05	0.0127735	6	116650609	116652794	1	8430408G22Rik	RIKEN cDNA 8430408G22 gene [Source:MGI Symbol;Acc:MGI:1918730]	1.55422	3.34955	2.94212	3.07443	2.42423	3.18176	1.51307	2.59996	1.76822	2.32127	1.0474	1.45431	2.05972	2.71558	0.893874	1.28201	2.75438	1.76554
ENSMUSG00000074695	1.77095	0.824525	-0.250115	5.444e-05	0.0147295	10	118204942	118210047	1	Il22	interleukin 22 [Source:MGI Symbol;Acc:MGI:1355307]	0.0575638	0.985161	0.025808	1.59996	0.761901	2.07297	0.442849	0.531175	1.25956	0.104327	0.166632	0.123771	0.324	0.846416	0.251402	1.21947	0.917226	0.52696
ENSMUSG00000020799	1.67015	0.739975	0.0218481	6.35698e-05	0.0168925	11	72344722	72362442	-1	Tekt1	tektin 1 [Source:MGI Symbol;Acc:MGI:1333819]	0.978585	1.40385	0.774241	1.47447	1.28138	1.44626	0.811891	0.810741	1.04156	0.678122	0.714139	0.154713	0.624858	1.09329	0.307269	1.12566	1.22646	0.736224
ENSMUSG00000003032	1.46617	0.552057	3.5109	6.82285e-05	0.0178124	4	55527143	55532466	-1	Klf4	Kruppel-like factor 4 (gut) [Source:MGI Symbol;Acc:MGI:1342287]	9.29656	19.8264	9.75544	19.7328	13.0909	17.4515	9.52126	13.7546	7.63001	10.4066	6.99856	8.16886	13.1914	13.8248	9.13427	8.78643	14.8589	10.1417
ENSMUSG00000021390	-1.63961	-0.713355	0.671997	6.99013e-05	0.0179345	13	49608071	49624500	1	Ogn	osteoglycin [Source:MGI Symbol;Acc:MGI:109278]	0.460511	0.689613	0.619393	0.752921	2.77055	2.19349	0.369041	1.87309	0.557112	3.44278	0.642725	0.46414	6.96601	0.775881	4.1621	0.469027	1.24775	1.97219
ENSMUSG00000036948	1.45557	0.541589	4.2234	7.40578e-05	0.0186789	5	138259656	138264033	-1	BC037034	cDNA sequence BC037034 [Source:MGI Symbol;Acc:MGI:2385896]	36.8409	12.8317	14.2719	35.4187	20.0172	27.7681	16.4592	38.0769	15.1631	14.6318	11.2358	12.5937	8.58601	10.7918	13.3243	27.61	24.5247	16.8473
ENSMUSG00000021903	-1.52585	-0.609616	1.86934	8.29273e-05	0.0199039	14	32028989	32062197	1	Galnt15	UDP-N-acetyl-alpha-D-galactosamine:polypeptide N-acetylgalactosaminyltransferase 15 [Source:MGI Symbol;Acc:MGI:1926004]	2.99332	3.17714	2.96793	2.38425	3.60172	2.65147	2.91543	3.66231	3.00356	4.72078	3.78494	4.4248	7.56772	4.19681	6.50852	4.25251	2.96264	4.50374
ENSMUSG00000049515	-1.77938	-0.831375	-0.45617	8.22524e-05	0.0199039	1	91322075	91348306	1	Espnl	espin-like [Source:MGI Symbol;Acc:MGI:2685402]	0.489293	0.51721	0.593585	0.313717	0.346319	0.602606	0.848795	0.643002	1.01733	1.17367	1.26165	0.680739	0.810001	0.740614	0.86594	0.531564	0.477122	0.857331
ENSMUSG00000063427	-1.8645	-0.898785	-0.272428	8.07992e-05	0.0199039	NA	NA	NA	NA	NA	NA	0	1.67477	0	0.156859	0.0692638	0	0	1.286	0	0.391224	0.690334	0	0	0	1.22908	2.78289	0.316816	0.637953
ENSMUSG00000048424	-1.56653	-0.647571	1.24336	9.06443e-05	0.0214108	15	8968426	9066551	1	Ranbp3l	RAN binding protein 3-like [Source:MGI Symbol;Acc:MGI:2444654]	1.18006	1.30534	1.41944	0.941151	3.11687	2.65147	1.58688	2.23653	1.744	4.56429	2.38046	2.59918	4.55915	2.43344	3.6593	1.65723	1.76905	2.74205
ENSMUSG00000097774	-1.70887	-0.773045	0.0230733	0.000125183	0.0291069	2	7077265	7081313	1	Gm26565	predicted gene, 26565 [Source:MGI Symbol;Acc:MGI:5477059]	0.661984	0.0738871	1.08394	0.847036	0.935061	0.506189	0.811891	1.34192	0.0484445	2.39951	0.928381	1.39242	1.15714	1.02275	1.95535	0.40649	0.684683	1.14643
ENSMUSG00000070392	1.46753	0.55339	2.35298	0.000138478	0.031703	3	96245554	96248509	1	Gm20634	predicted gene 20634 [Source:MGI Symbol;Acc:MGI:5313081]	4.89293	5.93559	4.77449	8.25076	6.4069	5.76092	4.5023	4.72467	5.03823	5.05984	3.45167	3.31087	2.68457	3.70307	3.9107	4.47139	6.0036	4.08573
ENSMUSG00000064294	-1.78944	-0.839511	-0.491587	0.000186349	0.0420161	1	58113130	58200698	1	Aox3	aldehyde oxidase 3 [Source:MGI Symbol;Acc:MGI:1918974]	0.402947	0.344806	0.283889	0.313717	1.17748	0.482085	0.332137	0.894611	0.387556	1.64314	0.66653	0.402255	2.106	0.352673	1.20114	0.437758	0.500821	0.842381
ENSMUSG00000016024	-1.86165	-0.896585	-0.885213	0.000210887	0.046839	2	158306493	158332852	1	Lbp	lipopolysaccharide binding protein [Source:MGI Symbol;Acc:MGI:1098776]	0.402947	0.123145	0.283889	0.313717	1.10822	0.144626	0.0738082	0.335479	0.193778	0.599878	0.285656	0.185656	1.73572	3.03299	0.502804	0.0938053	0.396091	0.703957
